# Strength of selection potentiates distinct adaptive responses in an evolution experiment with outcrossing yeast

**DOI:** 10.1101/2022.05.19.492575

**Authors:** Mark A. Phillips, Rupinderjit K. Briar, Marcus Scaffo, Shenghao Zhou, Megan Sandoval-Powers, Molly K. Burke

**Affiliations:** Department of Integrative Biology, Oregon State University Corvallis, OR 97331

**Author notes:** Corresponding authors: Mark A. Phillips, Molly K. Burke.

**Keywords:** experimental evolution, adaptation, genomics, population genomics, GxE

## Abstract

Experimental evolution studies with sexually-reproducing populations consistently find that adaptation is highly polygenic and fueled by standing genetic variation. However, studies vary substantially with respect to other evolutionary dynamics. Resolving these discrepancies is a crucial next step as we move toward extrapolating findings from laboratory systems to natural populations. Differences in experimental parameters between studies can perhaps answer these questions, and here we assess how one such parameter - selection intensity - influences outcomes. We subject populations of outcrossing *Saccharomyces cerevisiae* to zero, moderate, and high ethanol stress for ∼200 generations and ask: 1) does stronger selection lead to greater changes in allele frequencies at adaptive sites; and 2) do targets of selection vary with intensity? With respects to sites with large effects, we find some evidence for positive correlations between selection intensity and allele frequency change. While we observe shared genomic responses across treatments, we also identify treatment-specific responses. Combined with evidence of phenotypic trade-offs between treatments, our findings support the hypothesis that selection intensity influences evolutionary outcomes due to pleiotropic and epistatic interactions. We conclude that it should be a major consideration when attempting to generalize inferences across studies; in other words, we argue that different intensities of selection effectively create distinct environments and genotype-by-environment interactions. Lastly, our results demonstrate the importance of clearly-defined controls in experimental evolution. Despite working with a presumably lab-adapted model system, without this element we would not have been able to distinguish genomic responses to ethanol stress from those associated with laboratory conditions.
