## Supplementary material for "Strength of selection potentiates distinct adaptive responses in an evolution experiment with outcrossing yeast": Supplemtary Tables 1-4

### Sheet: Supplementary Table 1
Supplementary Table 1. Average sequence coverage for each timepoint of each replicate sequenced.
Replicate	Cycle	Mean Coverage
Ancestor	-	88.38
C1	1	53
	7	78.78
	15	144.82
C2	1	57.18
	7	89.32
	15	53.21
C3	1	56.26
	7	76.21
	15	118.98
C4	1	137.77
	7	95.03
	15	87.49
C5	1	104.24
	7	138.28
	15	91.45
C6	1	62.48
	7	150.01
	15	115.99
C7	1	59.82
	7	108.1
	15	96.4
C8	1	86.3
	7	163.51
	15	130.89
C9	1	151.69
	7	108.04
	15	51.33
C10	1	121.45
	7	193.92
	15	54.42
C11	1	72.61
	7	202.69
	15	54.11
C12	1	76.27
	7	50.01
	15	88.65
C13	1	131.62
	7	93.09
	15	117.77
C14	1	97.99
	7	51.87
	15	68.71
C15	1	80.67
	7	91.39
	15	74.77
C16	1	59.72
	7	92.11
	15	65.09
C17	1	108.88
	7	69.87
	15	73.76
C18	1	58.25
	7	75.39
	15	69.35
C19	1	74.23
	7	82.11
	15	60.47
C20	1	65.85
	7	92.91
	15	73.25
M1	1	148.45
	7	75.5
	15	63.77
M2	1	151.08
	7	68.35
	15	126.24
M3	1	202.2
	7	70.62
	15	151.19
M4	1	88.88
	7	180.83
	15	48.66
M5	1	93.68
	7	143.1
	15	146.67
M6	1	97.64
	7	62.12
	15	138.83
M7	1	148.94
	7	90.99
	15	293.71
M8	1	153.92
	7	75.3
	15	118
M9	1	65.18
	7	94.02
	15	70.62
M10	1	161.58
	7	89.92
	15	83.01
M11	1	95.15
	7	69.57
	15	126.96
M12	1	77.64
	7	133.6
	15	106.45
M13	1	107.26
	7	72.31
	15	134.66
M14	1	118.18
	7	107.43
	15	143.51
M15	1	87.8
	7	57.45
	15	81.69
M16	1	127.69
	7	100.79
	15	170.28
M17	1	89.98
	7	108.87
	15	100.55
M18	1	71.52
	7	76.33
	15	59.61
M19	1	85.46
	7	110.75
	15	74.14
M20	1	101.33
	7	94.21
	15	58.27
H1	1	99.97
	7	137.61
	15	92.27
H2	1	102.67
	7	133.16
	15	78.03
H3	1	86.47
	7	149.63
	15	182.16
H4	1	104.77
	7	96.76
	15	197.48
H5	1	80.32
	7	78.75
	15	108.65
H6	1	82.64
	7	77.99
	15	173.67
H7	1	50.45
	7	62.33
	15	48.2
H8	1	54.53
	7	68.14
	15	55.64
H9	1	71.14
	7	71.95
	15	85.8
H10	1	88.05
	7	80.73
	15	78.34
H11	1	62.5
	7	93.3
	15	119.56
H12	1	59.88
	7	69.8
	15	96.67
H13	1	78.81
	7	92.58
	15	65.3
H14	1	98.72
	7	134.69
	15	117.62
H15	1	61
	7	69.39
	15	64.24
H16	1	47.84
	7	123.63
	15	81.27
H17	1	61.66
	7	161.66
	15	103.26
H18	1	102.09
	7	134.52
	15	125.07
H19	1	74
	7	145.69
	15	174.77
H20	1	73.81
	7	97.08
	15	175.79

### Sheet: Supplementary Table 2
Supplementary Table 2. Effective population size estiamtes for all populations and treatments
Treatment	Replicate	Ne	Mean Ne
Control	C1	261.912
	C2	474.477
	C3	331.838
	C4	147.859
	C5	422.943
	C6	340.96
	C7	432.575
	C8	474.957
	C9	253.291
	C10	271.288
	C11	435.569
	C12	401.332
	C13	389.446
	C14	444.296
	C15	397.147
	C16	299.82
	C17	433.46
	C18	119.847
	C19	283.837
	C20	448.025	353.244
Moderate Ethanol Stress	M1	542.78
	M2	531.145
	M3	488.029
	M4	427.972
	M5	496.746
	M6	517.312
	M7	559.108
	M8	536.975
	M9	532.673
	M10	224.182
	M11	305.01
	M12	324.291
	M13	568.146
	M14	420.745
	M15	338.299
	M16	416.75
	M17	515.006
	M18	335.1
	M19	480.612
	M20	530.434	454.566
High Ethnaol Stress	H1	461.853
	H2	430.332
	H3	479.101
	H4	542.532
	H5	400.877
	H6	363.14
	H7	351.125
	H8	467.385
	H9	479.263
	H10	469.956
	H11	580.443
	H12	523.559
	H13	489.418
	H14	513.205
	H15	492.489
	H16	439.401
	H17	536.022
	H18	585.465
	H19	388.619
	H20	434.823	471.45

### Sheet: Supplementary Table 3
Supplementary Table 3. Pearson correlations and associated 95% confidence intervals between selection coefficent estimates for C, M, and H populations. This values correspond to the results shown in Figure 4.
Response Category	Compairson	Correlation	CI Lower	CI Upper	SNP Count
All Sites	C-M	0.741583	0.737532	0.744768	61277
All Sites	C-H	0.553881	0.54839	0.559504	61277
All Sites	M-H	0.843239	0.841118	0.845746	61277
Top General Lab Selection	C-M	0.850317	0.782952	0.89797	95
Top General Lab Selection	C-H	0.610221	0.465988	0.722863	95
Top General Lab Selection	M-H	0.676732	0.550236	0.772864	95
Top General Ethanol Selection	C-M	0.709544	0.578328	0.804973	78
Top General Ethanol Selection	C-H	0.520549	0.337062	0.665938	78
Top General Ethanol Selection	M-H	0.923491	0.882272	0.950657	78
Top High Specific	C-M	0.794965	0.699158	0.862727	83
Top High Specific	C-H	0.630985	0.480721	0.745249	83
Top High Specific	M-H	0.938958	0.906947	0.960187	83
Top Moderate Specific	C-M	0.835559	0.730172	0.902114	53
Top Moderate Specific	C-H	0.475504	0.235475	0.66086	53
Top Moderate Specific	M-H	0.710401	0.544699	0.822719	53
Top Control Specific	C-M	0.611612	0.509172	0.696966	174
Top Control Specific	C-H	0.386258	0.251967	0.505954	174
Top Control Specific	M-H	0.743186	0.668306	0.803156	174

### Sheet: Supplementary Table 4
Supplementary Table 2. Top GO term enrichment results for major categories of candidate SNPs. All terms shown have asscoicated p-values below 0.05.
	GO ID	Description	Associated Genes	log(P-value)
GENERAL LABORATORY SELECTION	GO:0009966	regulation of signal transduction	SST2,RRI1,PMA1,CDH1,PXL1,IRA2,AVO1,ROD1,GPA1,PTP3	-3.38019
	GO:0023051	regulation of signaling	SST2,RRI1,PMA1,CDH1,PXL1,IRA2,AVO1,ROD1,GPA1,PTP3	-3.35616
	GO:0010646	regulation of cell communication	SST2,RRI1,PMA1,CDH1,PXL1,IRA2,AVO1,ROD1,GPA1,PTP3	-3.21644
	GO:0000754	adaptation of signaling pathway by response to pheromone involved in conjugation with cellular fusion	SST2,RRI1,ROD1,GPA1	-2.98723
	GO:0023058	adaptation of signaling pathway	SST2,RRI1,ROD1,GPA1	-2.98723
	GO:0048583	regulation of response to stimulus	SST2,RRI1,PDR1,PMA1,CDH1,PXL1,IRA2,AVO1,ROD1,GPA1,PTP3	-2.92468
	GO:0009968	negative regulation of signal transduction	SST2,CDH1,IRA2,AVO1,PTP3	-2.37253
	GO:0023057	negative regulation of signaling	SST2,CDH1,IRA2,AVO1,PTP3	-2.37253
	GO:0010648	negative regulation of cell communication	SST2,CDH1,IRA2,AVO1,PTP3	-2.33926
	GO:0019236	response to pheromone	SST2,RRI1,PRR2,ROD1,GPA1,PTP3	-2.32136
	GO:0048585	negative regulation of response to stimulus	SST2,CDH1,IRA2,AVO1,PTP3	-2.15385
	GO:0000749	response to pheromone triggering conjugation with cellular fusion	SST2,RRI1,ROD1,GPA1,PTP3	-2.06929
	GO:0071444	cellular response to pheromone	SST2,RRI1,ROD1,GPA1,PTP3	-2.06929
	GO:0006551	leucine metabolic process	LEU3,DTD1,LEU1	-3.12112
	GO:0016233	telomere capping	RIF2,CDC13,EXO1	-2.98893
	GO:0016973	poly(A)+ mRNA export from nucleus	GLE1,NUP133,MLP1,NUP1	-2.23532
	GO:0009628	response to abiotic stimulus	STF2,MSB2,SIS2,NUP133,IRA2,TIR2,CIN5,DFG16	-2.02787
CONTROL SPECIFIC RESPONSE	GO:0061709	reticulophagy	ATG1,VPS21,ATG2,SEC23	-3.03448
	GO:0006914	autophagy	ARF1,SEC7,CDC55,ATG1,BET3,VPS21,VAM3,SEC2,PIK1,ATG2,SEC23,VAC8,GCN4	-2.48326
	GO:0061912	selective autophagy	ATG1,VPS21,ATG2,SEC23,VAC8	-2.38867
	GO:0061919	process utilizing autophagic mechanism	ARF1,SEC7,CDC55,ATG1,BET3,VPS21,VAM3,SEC2,PIK1,ATG2,SEC23,VAC8,GCN4	-2.3003
	GO:0016236	macroautophagy	ARF1,SEC7,ATG1,BET3,VPS21,VAM3,ATG2,SEC23,VAC8	-2.22491
	GO:0016237	lysosomal microautophagy	CDC55,ATG1,VAM3,PIK1,ATG2,VAC8	-2.14025
	GO:0007186	G protein-coupled receptor signaling pathway	IRA1,STE3,RAS1,RGS2	-2.92008
	GO:0007188	adenylate cyclase-modulating G protein-coupled receptor signaling pathway	IRA1,RAS1,RGS2	-2.52701
	GO:0006814	sodium ion transport	ENA2,ENA1,YVC1	-2.83812
	GO:0035725	sodium ion transmembrane transport	ENA2,ENA1,YVC1	-2.83812
	GO:0070588	calcium ion transmembrane transport	ENA2,ENA1,YVC1	-2.39863
	GO:0071805	potassium ion transmembrane transport	ENA2,ENA1,YVC1	-2.2836
	R-SCE-1483255	PI Metabolism	ARF1,INP53,PIK1,NPP2	-2.71547
	GO:0010389	regulation of G2/M transition of mitotic cell cycle	DBF4,CDC55,KDX1,POL2	-2.4556
	GO:1902749	regulation of cell cycle G2/M phase transition	DBF4,CDC55,KDX1,POL2	-2.4556
	P06664	Gonadotropin-releasing hormone receptor pathway	SIR3,STE3,CDC21,SPT2	-2.4556
	GO:0009651	response to salt stress	ENA1,NRG1,SIS2,HAL9	-2.4556
	GO:0050790	regulation of catalytic activity	CLN3,DBF4,SEC7,IRA1,GCN1,COX13,CDC55,CNB1,HYM1,LST4,RCN1,YPK1,BET3,SIS2,PTC5,RAS1,RGS2,YRB2,SEC2,RAD50,MMS21	-2.39096
	R-SCE-168256	Immune System	HRT3,VMA6,CLN3,UFD2,MDS3,CNB1,HYM1,NNK1,APE2,RPT1,PGM1,YPK1,PTR2,SKI7,VPS21,SEC23,GCN4,WBP1,ACA1	-2.33761
	R-SCE-168249	Innate Immune System	VMA6,MDS3,CNB1,HYM1,NNK1,APE2,RPT1,PGM1,PTR2,SKI7,VPS21,GCN4,WBP1,ACA1	-2.08685
	sce04138	Autophagy - yeast - Saccharomyces cerevisiae (budding yeast)	ATG1,TOS3,TPK3,AVT3,RAS1,VAM3,ATG2,GCN4	-2.19483
	GO:0007154	cell communication	SNF3,ENA1,NRG1,DBF4,IRA1,MDS3,GCN1,CDC55,ATG1,TOS3,HYM1,STE3,NNK1,KKQ8,TPK3,KDX1,RCN1,YPK1,RAS1,RGS2,PIK1,POL2,DSL1,GCN4	-2.17656
	GO:0007165	signal transduction	SNF3,DBF4,IRA1,MDS3,CDC55,TOS3,HYM1,STE3,NNK1,KKQ8,TPK3,KDX1,RCN1,YPK1,RAS1,RGS2,PIK1,POL2,DSL1	-2.04767
	GO:0023052	signaling	SNF3,DBF4,IRA1,MDS3,CDC55,TOS3,HYM1,STE3,NNK1,KKQ8,TPK3,KDX1,RCN1,YPK1,RAS1,RGS2,PIK1,POL2,DSL1	-2.04767
	GO:0015031	protein transport	RIC1,EMP46,SEC39,ARF1,SEC7,ATG1,MSP1,LST4,PIR1,LTV1,SDH3,APL2,OCT1,SSH4,BET3,PTR2,VPS21,NUP1,VAM3,INP53,YRB2,SEC2,DSL1,ATG2,YNR065C,YNR066C,TDA6,CUR1,SEC23,VAC8	-2.16728
	GO:0006641	triglyceride metabolic process	TGL5,LPX1,SAH1	-2.08469
	GO:0010647	positive regulation of cell communication	ACK1,HOS2,LST4,ETT1,GCN4	-2.00288
GENERAL ETHNAOL SELECTION	GO:0009966	regulation of signal transduction	SEA4,PSY4,PMA1,PXL1,IRA2,AVO1,ROD1,STE20,GPA1,PTP3	-3.17383
	GO:0023051	regulation of signaling	SEA4,PSY4,PMA1,PXL1,IRA2,AVO1,ROD1,STE20,GPA1,PTP3	-3.15025
	GO:1902531	regulation of intracellular signal transduction	SEA4,PSY4,PMA1,PXL1,IRA2,AVO1,STE20,PTP3	-3.02859
	GO:0010646	regulation of cell communication	SEA4,PSY4,PMA1,PXL1,IRA2,AVO1,ROD1,STE20,GPA1,PTP3	-3.01329
	GO:0048583	regulation of response to stimulus	SEA4,PSY4,PMA1,PXL1,IRA2,AVO1,ROD1,STE20,GPA1,PTP3	-2.21519
	GO:0007165	signal transduction	PRR2,PIN4,EDE1,PTK2,OMA1,IRA2,AVO1,RTG1,SLG1,RTS1,EXO1,ETP1,STE20,GPA1,KSP1,PTP3	-2.82752
	GO:0023052	signaling	PRR2,PIN4,EDE1,PTK2,OMA1,IRA2,AVO1,RTG1,SLG1,RTS1,EXO1,ETP1,STE20,GPA1,KSP1,PTP3	-2.82752
	GO:0035556	intracellular signal transduction	PRR2,PIN4,PTK2,OMA1,AVO1,SLG1,RTS1,EXO1,ETP1,STE20,GPA1,KSP1,PTP3	-2.68712
	WP510	MAPK signaling pathway	MLP1,SLG1,STE20,GPA1,STE12	-2.63731
	GO:0031137	regulation of conjugation with cellular fusion	PRR2,STE20,GPA1,PTP3	-2.41584
	GO:0010033	response to organic substance	PRR2,EDE1,NUP133,ATG19,RTG1,SGT2,ROD1,ETP1,STE20,GPA1,STE12,PTP3	-2.38695
	GO:0019236	response to pheromone	PRR2,ROD1,STE20,GPA1,STE12,PTP3	-2.19589
	GO:0009628	response to abiotic stimulus	NUP133,IRA2,MET22,SGT2,SLG1,TIR2,CIN5,DFG16,STE20	-2.38962
	GO:0009266	response to temperature stimulus	NUP133,IRA2,SGT2,SLG1,TIR2	-2.19758
	GO:0072503	cellular divalent inorganic cation homeostasis	YDL206W,PMC1,ALR1,MAM3	-2.36654
	GO:0072507	divalent inorganic cation homeostasis	YDL206W,PMC1,ALR1,MAM3	-2.319
	R-SCE-110314	Recognition of DNA damage by PCNA-containing replication complex	RPL40B,UBP11,DUF1	-2.33761
	GO:0000027	ribosomal large subunit assembly	RPF2,RPL40B,REX4,RPL14B	-2.02737
	GO:0045892	negative regulation of transcription,DNA-templated	PRR2,SAS3,CBF1,NUP133,SRL3,GAL11,HIR2,STE20,STE12	-2.01699
	GO:1902679	negative regulation of RNA biosynthetic process	PRR2,SAS3,CBF1,NUP133,SRL3,GAL11,HIR2,STE20,STE12	-2.01699
	GO:1903507	negative regulation of nucleic acid-templated transcription	PRR2,SAS3,CBF1,NUP133,SRL3,GAL11,HIR2,STE20,STE12	-2.01699
	GO:0031929	TOR signaling	OMA1,AVO1,KSP1	-2.01485
	GO:0046164	alcohol catabolic process	MET22,THI20,ALD5	-2.01485
HIGH ETHANOL STRESS SPECIFIC RESPONSE	GO:0000281	mitotic cytokinesis	BUD5,SPH1,PKC1,BUD4,AXL2,TPM2,VHS2	-3.31439
	GO:0061640	cytoskeleton-dependent cytokinesis	BUD5,SPH1,PKC1,BUD4,AXL2,TPM2,VHS2	-3.2771
	GO:0000910	cytokinesis	BUD5,SPH1,PKC1,BUD4,AXL2,TPM2,VHS2	-2.96818
	GO:0007163	establishment or maintenance of cell polarity	BUD5,SPH1,SRO77,BUD4,AVO1,AXL2,TPM2,VHS2	-2.90726
	GO:0007120	axial cellular bud site selection	BUD5,BUD4,AXL2	-2.53016
	GO:0030010	establishment of cell polarity	BUD5,SPH1,SRO77,BUD4,AXL2,TPM2	-2.52911
	GO:0007114	cell budding	BUD5,SPH1,BUD4,AXL2,TPM2	-2.37705
	GO:0019954	asexual reproduction	BUD5,SPH1,BUD4,AXL2,TPM2	-2.37705
	GO:0000282	cellular bud site selection	BUD5,SPH1,BUD4,AXL2	-2.14219
	GO:1903047	mitotic cell cycle process	BUD5,SPH1,MPS1,PKC1,BRN1,PIN4,BUD4,EXO1,NDC80,AXL2,TPM2,VHS2,BCK2	-2.05365
	GO:0007165	signal transduction	RHB1,BUD5,LMO1,MPS1,RTK1,PKC1,PIN4,EDE1,IRA2,AVO1,EXO1,STD1,SLN1,ATG32,KSP1	-2.51351
	GO:0023052	signaling	RHB1,BUD5,LMO1,MPS1,RTK1,PKC1,PIN4,EDE1,IRA2,AVO1,EXO1,STD1,SLN1,ATG32,KSP1	-2.51351
	R-SCE-73894	DNA Repair	SAS3,MSH2,DUF1,EXO1,RPL40A,SSL2,REV7	-2.21234
	GO:0009651	response to salt stress	HAL9,CIN5,STD1	-2.1021
	GO:0032185	septin cytoskeleton organization	SYP1,PKC1,BUD4,VHS2	-2.06507
	R-SCE-9012999	RHO GTPase cycle	BUD5,PKC1,EDE1,IRA2,STI1	-2.03524
MODERATE ETHNAOL STRESS SPECIFIC RESPONSE	GO:0007124	pseudohyphal growth	DHH1,STE7,DFG16,HMS1,STE20,OSH3,STE12	-3.05286
	GO:0016049	cell growth	DHH1,STE7,DFG16,HMS1,STE20,OSH3,STE12	-3.00341
	WP510	MAPK signaling pathway	STE7,GSC2,MLP1,SLG1,STE20,STE12	-2.65502
	GO:0040007	growth	DHH1,STE7,BOI1,MSB2,DFG16,HMS1,STE20,OSH3,STE12	-2.28252
	GO:0030447	filamentous growth	DHH1,STE7,MSB2,DFG16,HMS1,STE20,OSH3,STE12	-2.26655
	GO:0001402	signal transduction involved in filamentous growth	STE7,MSB2,STE20	-2.22676
	GO:0000747	conjugation with cellular fusion	BUD3,HBT1,STE7,OSH3,STE12,PTP3	-2.18362
	sce04011	MAPK signaling pathway - yeast - Saccharomyces cerevisiae (budding yeast)	SST2,STE7,MSB2,MTL1,GSC2,SLG1,STE20,STE12,PTP3	-2.18155
	GO:0044182	filamentous growth of a population of unicellular organisms	DHH1,STE7,DFG16,HMS1,STE20,OSH3,STE12	-2.11876
	GO:0070783	growth of unicellular organism as a thread of attached cells	DHH1,STE7,DFG16,HMS1,STE20,OSH3,STE12	-2.11876
	GO:0015918	sterol transport	AUS1,STE20,OSH7,OSH3,LAM4	-2.9074
	GO:0010876	lipid localization	FAT3,AUS1,STE20,OSH7,NEM1,OSH3,LAM4,DNF1	-2.64857
	GO:0006869	lipid transport	FAT3,AUS1,STE20,OSH7,OSH3,LAM4,DNF1	-2.34581
	R-SCE-556833	Metabolism of lipids	NPP1,ARF1,ECT1,EAT1,DDL1,CRC1,LAG1,OSH7,ERG11,ERG7,OSH3	-2.7207
	R-SCE-1483257	Phospholipid metabolism	NPP1,ARF1,ECT1,EAT1,DDL1,OSH7	-2.00754
	GO:0070727	cellular macromolecule localization	BPH1,HAP1,SIR3,GAB1,SEC31,ARF1,COP1,FIN1,SSH1,MSP1,ERV1,TIM21,RAD7,APS2,SDS22,MLP1,APM4,SGT2,ERP4,ROD1,HSP10,SHE4,PEP12,RAS1,HSE1,NEM1,TIM10,IRE1,KSP1,SAM35,DNF1	-2.58756
	GO:0034613	cellular protein localization	BPH1,HAP1,GAB1,SEC31,ARF1,COP1,FIN1,SSH1,MSP1,ERV1,TIM21,RAD7,APS2,SDS22,MLP1,APM4,SGT2,ERP4,ROD1,HSP10,PEP12,RAS1,HSE1,NEM1,TIM10,IRE1,KSP1,SAM35,DNF1	-2.23248
	R-SCE-373760	L1CAM interactions	STE7,APS2,APM4	-2.44661
	R-SCE-422475	Axon guidance	STE7,APS2,APM4	-2.3312
	R-SCE-9675108	Nervous system development	STE7,APS2,APM4	-2.3312
	R-SCE-1266738	Developmental Biology	STE7,APS2,APM4	-2.04409
	GO:0010507	negative regulation of autophagy	TOR1,PCL5,KSP1,RPH1	-2.4398
	GO:0016242	negative regulation of macroautophagy	TOR1,PCL5,KSP1	-2.3312
	R-SCE-446203	Asparagine N-linked glycosylation	SEC31,NUS1,ARF1,COP1,QRI1,ERP4,DDL1,PEP12	-2.35517
	R-SCE-199977	ER to Golgi Anterograde Transport	SEC31,ARF1,COP1,ERP4,DDL1,PEP12	-2.11078
	R-SCE-948021	Transport to the Golgi and subsequent modification	SEC31,ARF1,COP1,ERP4,DDL1,PEP12	-2.07559
	sce01240	Biosynthesis of cofactors - Saccharomyces cerevisiae (budding yeast)	NFS1,HEM3,RIB5,NMA2,THI20,GSH2,YHL012W,QNS1,ALD5,ADK2	-2.26778
	R-SCE-196849	Metabolism of water-soluble vitamins and cofactors	NFS1,NPP1,NMA2,QNS1,ALD5	-2.03025
	GO:0031505	fungal-type cell wall organization	BPH1,ECM7,ACK1,MSB2,MTL1,GSC2,TOR1,FAT3,SKG1,SLG1,PRS3,IRE1	-2.24588
	GO:0071852	fungal-type cell wall organization or biogenesis	BPH1,ECM7,ACK1,MSB2,MTL1,GSC2,TOR1,FAT3,SKG1,SLG1,PRS3,IRE1,PTP3	-2.00998
	GO:0001678	cellular glucose homeostasis	YLR446W,SNF3,ROD1	-2.13152
	GO:0033500	carbohydrate homeostasis	YLR446W,SNF3,ROD1	-2.13152
	GO:0042593	glucose homeostasis	YLR446W,SNF3,ROD1	-2.13152
	GO:0006464	cellular protein modification process	GAB1,HEM3,NUS1,UFD2,STE7,YDR131C,TEL1,SAS3,RAD7,PTK2,MNN14,NTA1,TOR1,MNN4,UBP11,PSH1,AKR2,CYC2,KTR1,OST2,OTU2,ETP1,STE20,NEM1,PPE1,PTC7,IRE1,KSP1,WBP1,PTP3,CHD1,RPH1	-2.09624
	GO:0036211	protein modification process	GAB1,HEM3,NUS1,UFD2,STE7,YDR131C,TEL1,SAS3,RAD7,PTK2,MNN14,NTA1,TOR1,MNN4,UBP11,PSH1,AKR2,CYC2,KTR1,OST2,OTU2,ETP1,STE20,NEM1,PPE1,PTC7,IRE1,KSP1,WBP1,PTP3,CHD1,RPH1	-2.09624
	GO:0045934	negative regulation of nucleobase-containing compound metabolic process	HAP1,SIR3,CDC13,SAS3,CBF1,RPA12,ASH1,GAL11,HIR2,STE20,STE12,RAD4,CHD1,RPH1	-2.05229
	GO:0000122	negative regulation of transcription by RNA polymerase II	HAP1,CBF1,RPA12,ASH1,GAL11,HIR2,STE20,STE12,RAD4,RPH1	-2.02692
	GO:0035556	intracellular signal transduction	SST2,STE7,TEL1,MSB2,PTK2,TOR1,OMA1,SLG1,EXO1,RAS1,ETP1,STE20,IRE1,KSP1,PTP3	-2.05193
